# Clamp loader processing is important during DNA replication stress

**DOI:** 10.1101/2022.11.10.516041

**Authors:** Tommy F. Tashjian, Peter Chien

**Author notes:** Peter Chien, Dept. of Biochemistry and Molecular Biology, University of Massachusetts Amherst, Life Science Laboratories Room N325, 240 Thatcher Rd, Amherst MA 01003-9364, (413)545-2310, @chienlab.

## Abstract

The DNA clamp loader is critical to the processivity of the DNA polymerase and coordinating synthesis on the leading and lagging strands. In bacteria the major subunit of the clamp loader, DnaX, has two forms: the essential full-length τ and shorter γ. These are conserved across bacterial species and three distinct mechanisms have been found to create them: ribosomal frameshift, transcriptional slippage, and, in *Caulobacter crescentus*, proteolysis. This conservation suggests that DnaX processing is evolutionarily important, but its role remains unknown.

Here we find a bias against switching from expression of a wild type *dnaX* to a nonprocessable *τ-only* allele in *Caulobacter*. Despite this bias, cells are able to adapt to the *τ-only* allele with little effect on growth or morphology and only minor defects during DNA damage. Motivated by transposon sequencing, we find that loss of the gene *sidA* in the *τ-only* strain slows growth and increases filamentation. Even in the absence of exogenous DNA damage treatment, the *ΔsidA τ-only* double mutant shows induction of and dependance on *recA*, likely due to a defect in resolution of DNA replication fork stalling. We find that some of the phenotypes of the *ΔsidA τ-only* can be complemented by expression of γ but that an overabundance of τ-only *dnaX* is also detrimental. The data presented here suggest that DnaX processing is important during resolution of replication fork stalling events during DNA replication stress.

**IMPORTANCE:** Though the presence of DnaX τ and γ forms is conserved across bacteria, different species have developed different mechanisms to make these forms. This conservation and independent evolution of mechanisms suggest that having two forms of DnaX is important. Despite having been discovered more than 30 years ago, the purpose of expressing both τ and γ is still unclear. Here, we present evidence that expressing two forms of DnaX and controlling the abundance and/or ratio of the forms is important during the resolution of replication fork stalling.
