## Supplemental Table 1 for "Clamp loader processing is important during DNA replication stress"

### Sheet: Sheet1
Supplemental Table 1. Strains and Plasmids used in this work.
Strain or plasmid	Relevant Characteristics	Reference
NA1000	wild type strain
CPC1124	τ-only: dnaX(AA544-545DD)	This study
ML1759	ΔsidA	1
CPC1098	ΔsidA τ-only	This study
CPC0973	dnaXTS: dnaX(A174D)	This study
CPC556	NA1000 ΔrecA::gentR	This study
CPC1085	CPC1124 ΔrecA::gentR	This study
CPC1135	ML1759 ΔrecA::gentR	This study
CPC1136	CPC1098 ΔrecA::gentR	This study
CPC1137	NA1000 dnaN-YFP::specR (pNABC198 integrated at the 5’ end of dnaN gene)	This study
CPC1138	CPC1124 with dnaN-YFP::specR (pNABC198 integrated at the 5’ end of dnaN gene)	This study
CPC1139	ML1759 with dnaN-YFP::specR (pNABC198 integrated at the 5’ end of dnaN gene)	This study
CPC1140	CPC1098 with dnaN-YFP::specR (pNABC198 integrated at the 5’ end of dnaN gene)	This study
CPC1153	NA1000 SpecR at xylose locus	This study
CPC1076	CPC1124 SpecR at xylose locus	This study
CPC1111	ML1759 SpecR at xylose locus	This study
CPC1112	CPC1098 SpecR at xylose locus	This study
CPC1113	CPC1124 Pxyl-dnaX(1-492)	This study
CPC1115	CPC1098 Pxyl-dnaX(1-492)	This study
pNPTS138- τ-only	pNPTS138 (26): HinDIII-EcoRI fragment replaced with 2000 bp region of homology to Caulobacter chromosome containing dnaX(AA544-545DD) mutations at the center	This Study
pMR10-dnaX	pMR10: dnaX inserted via HinDIII-EcoRI digest	This study
pMR10-τ-only	pMR10: τ-only inserted via HinDIII-EcoRI digest	This study
pX-PdnaX-dnaX	pXGFPN-1 (27)NdeI-EcoRI fragment containing GFP replaced with dnaX gene and 500 bp of upstream region containing the predicted promoter	This study
pX-PdnaX- γa	pX-PdnaX-dnaX: dnaX gene truncated after codon 462	This study
pX-PdnaX-γb	pX-PdnaX-dnaX: dnaX gene truncated after codon 492	This study
pX-PdnaX-γc	pX-PdnaX-dnaX: dnaX gene truncated after codon 515	This study
pMR20-dnaX	pMR20: HinDIII-EcoRI fragment replaced with dnaX	This study
pMR20-τ-only	pMR20: HinDIII-EcoRI fragment replaced with dnaX τ-only	This study
pNABC198	dnaN-YFP integrating plasmid	2
1. Modell JW, Hopkins AC, Laub MT. 2011. A DNA damage checkpoint in Caulobacter crescentus inhibits cell division through a direct interaction with FtsW. Genes Dev 25:1328–1343.
2. Joseph AM, Daw S, Sadhir I, Badrinarayanan A. 2021. Coordination between nucleotide excision repair and specialized polymerase DnaE2 action enables DNA damage survival in non-replicating bacteria. Elife 10:e67552.
