## Supplemental Table 8 for "Clamp loader processing is important during DNA replication stress"

### Sheet: Sheet1
Supplemental Table 8. Quantification of Cell Length in Figure 6A
For each strain, the value of three standard deviations above the mean of the empty vector control was calculated. For each plasmid within a parental strain, the number of cells longer than this benchmark was counted. Below are the number of average number of cells ± standard deviation that are above that benchmark for each strain.
Number of cells above cutoff
	pMR20	pMR20-dnaX	pMR20-τ-only
WT parent	1±0.6	3±3	5±2
τ-only parent	2±2	3±0.6	15±7
ΔsidA parent	1±1	4±4	31±9
